# Separation of telomere protection from length regulation by two different point mutations at amino acid 492 of RTEL1

**DOI:** 10.1101/2024.02.26.582005

**Authors:** Riham Smoom, Catherine Lee May, Dan Lichtental, Emmanuel Skordalakes, Klaus H. Kaestner, Yehuda Tzfati

**Affiliations:** Department of Genetics, The Silberman Institute of Life Sciences, Safra Campus, The Hebrew University of Jerusalem, Jerusalem, 91904, Israel; Department of Genetics and Institute for Diabetes, Obesity and Metabolism, Perelman School of Medicine, University of Pennsylvania, Philadelphia, PA 19104, USA; Department of Pharmacology and Toxicology, Massey Cancer Center, Virginia Commonwealth University, 401 College St, Richmond, VA 23298, USA

## Abstract

RTEL1 is an essential DNA helicase that plays multiple roles in genome stability and telomere length regulation. A variant of RTEL1 with a lysine at position 492 is associated with short telomeres in *Mus spretus*, while a conserved methionine at this position is found in *M. musculus*, which has ultra-long telomeres. In humans, a missense mutation at this position (*Rtel1*^M492I^) causes a fatal telomere biology disease termed Hoyeraal-Hreidarsson syndrome (HHS). Introducing the *Rtel1*^M492K^ mutation into *M. musculus* shortened the telomeres of the resulting strain, termed ‘Telomouse’, to the length of human telomeres. Here, we report on a mouse strain carrying the *Rtel1*^M492I^ mutation, termed ‘HHS mouse’. The HHS mouse telomeres are not as short as those of Telomice but nevertheless they display higher levels of telomeric DNA damage, fragility and recombination, associated with anaphase bridges and micronuclei. These observations indicate that the two mutations separate critical functions of RTEL1: M492K mainly reduces the telomere length setpoint, while M492I predominantly disrupts telomere protection. The two mouse models enable dissecting the mechanistic roles of RTEL1 and the different contributions of short telomeres and DNA damage to telomere biology diseases, genomic instability, cancer, and aging.
