## Supplementary Table S1 for "Separation of telomere protection from length regulation by two different point mutations at amino acid 492 of RTEL1"

### Sheet: Sheet1
Ingel #	Generation	MEF ID	PDs	Mean TRF-corrected (bp)	SD TRF-corrected	native OH normalized to M/M
10	F3	I/I	70	24541.4	9902.44
10	F3	I/I	130	23732.7	8714.69
10	F3	I/I	190	23991	7498.24
10	F3	I/I	250	22380.6	7232.88
10	F3	M/I	10	25606.2	10263.9
10	F3	M/I	70	26615.8	11025.4
10	F3	M/I	130	32862.5	11293.4
10	F3	M/I	190	28704.1	11194.1
10	F3	M/I	250	29812	12175.3
10	F3	M/M*	10	29719.4	10935.9
10	F3	M/M*	70	26243.1	10115.5
10	F3	M/M*	130	26187.7	9915.77
10	F3	M/M*	190	27315.9	11619.6
10	F3	M/M*	250	26644.5	11130.4
12	F3	M/M	7	43710.2	18321.1
12	F3	I/I	4	37996.3	15180.1
12	F3	I/I	70	34390.3	16998.3
12	F3	I/I	130	30356.4	15066.3
12	F3	I/I	190	28161.4	9997.44
12	F3	I/I	250	24937.7	8586.83
12	F3	M/I	6	45914.2	17710.7
12	F3	M/I	20	46061.4	18723.2
12	F3	M/I	30	40066.1	15489.7
12	F3	M/I	130	35885.7	14680.7
12	F3	M/I	190	34626.5	16495.4
12	F3	M/I	250	34464.7	17688.1
