## Supplementary Table S3 for "Separation of telomere protection from length regulation by two different point mutations at amino acid 492 of RTEL1"

### Sheet:  MM+II used & put in prism
	Mice ID	Age(days)	Genotype	Generation (F)	Ingel #	Corrected mTRF* (bp)	Corrected SD TRF	% TL ≤ 15 kb	% TL ≤ 20 kb	Normalized native OH*
1	1	335.5	M/M	0	tail 10	42737	25223	13.6	18.4
2	2	335.5	M/M	0	tail 10	41441	22903	12.4	17.5
3	5	396.5	M/M	0	tail 10	42518	18575	6.9	11.3	1
4	6	396.5	M/M	0	tail 10	42390	21083	9.7	14.4	0.87
5	1	396.5	M/M	0	tail 10	42147	22135	11	15.9	0.55
6	2	396.5	M/M	0	tail 10	39770	18378	8.9	14.1	0.58
7	3	412	M/M	0	tail 10	42279	22085	10.8	15.7	0.94
8	5	457.5	M/M	0	tail 10	39555	19328	10.2	15.6	0.84
9	3	473	M/M	0	tail 10	46977	22853	8.1	11.9	0.51
10	WT	455	M/M	0	tail 11	42260	14169	0	0
11	35	87	M/M	0	tail 12	43967	13709	1.7	4
12	36	87	M/M	0	tail 13	39863	13482	3.3	7
13	37	87	M/M	0	tail 13	38962	13525	3.8	8	1
14	1	396.5	M/M	0	tail 14	44019	13680	1.7	4
15	1	488	M/M	0	tail 14	41945	13868	2.6	5.7
16	2	396.5	M/M	0	tail 14	44425	13901	1.7	3.9
17	2	488	M/M	0	tail 14	41301	14059	3.1	6.5
18	3	412	M/M	0	tail 14	40795	15311	4.6	8.7
19	3	473	M/M	0	tail 14	48592	14898	1.2	2.7
20	3	564	M/M	0	tail 14	46852	15310	1.9	4
21	5	457.5	M/M	0	tail 14	42944	13071	1.6	4
22	5	549	M/M	0	tail 14	41726	12649	1.7	4.3
23	5	610	M/M	0	tail 16	44465	16798	4	7.3
24	WT	226	M/M	0	tail 17	38730	14035	0	0
25	Blk6-A	356	M/M	0	Blood 1	32433	14057	10.7	18.8
26	Blk6-B	356	M/M	0	Blood 1	34927	14617	8.6	15.4
27	Blk6-C	356	M/M	0	Blood 1	31347	14033	12.2	20.9
28	37	87	M/M	0	Blood 2	36820	13030	4.7	9.8
29	35	87	M/M	0	Blood 3	43367	13450	1.7	4.1
30	37	87	M/M	0	Blood 3	33559	10509	3.9	9.9
31	1	335.5	M/M	0	Blood 4	38956	13608	3.9	8.2
32	2	335.5	M/M	0	Blood 4	33794	12192	6.2	12.9
33	5	396.5	M/M	0	Blood 4	36318	13019	5.1	10.5
34	6	396.5	M/M	0	Blood 4	37865	13665	4.7	9.6
35	3	412	M/M	0	Blood 4	36821	14660	6.8	12.6
36	1	396.5	M/M	0	Blood 4	37261	13624	5.1	10.3
37	2	396.5	M/M	0	Blood 4	30855	11985	9.3	18.3
38	5	457.5	M/M	0	Blood 4	36952	13737	5.5	10.9
39	6	457.5	M/M	0	Blood 4	39261	13462	3.6	7.6
40	3	473	M/M	0	Blood 4	45432	16292	3.1	5.9
41	1	488	M/M	0	Blood 4	44303	13144	1.3	3.2
42	2	488	M/M	0	Blood 4	44337	15159	2.6	5.4
43	5	549	M/M	0	Blood 4	42311	13735	2.3	5.2
44	3	564	M/M	0	Blood 4	47964	16089	2	4.1
45	1	549	M/M	0	blood 5	43865	16756	4.2	7.7
46	3	610	M/M	0	blood 5	47998	18275	3.5	6.3
47	2	549	M/M	0	blood 5	39050	14570	4.9	9.6
48	2	699	M/M	0	blood 6	49931	17107	2.1	4
49	1	592	M/M	0	tail 20	43366	14461	2.5	5.3
50	2	592	M/M	0	tail 20	40328	14197	3.7	7.6
51	3	699	M/M	0	tail 20	45873	17060	3.5	6.5
52	Blk6-D	180	M/M	0	tail 2	41074	15126	4.2	8.2
53	Blk6-E	299	M/M	0	tail 8	41372	14195	3.2	6.6
54	37	87	M/M	0	tail19	37186	12550	3.9	8.5
55	2	629	M/M	0	tail 21	43164	14215	2.4	5.2
56	2	629	M/M	0	tail 22	46854	15680	2.1	4.3
57	1	607	M/M	0	tail 24	45827	15125	2.1	4.4
58	1	330	M/M	0	tail 24	41692	18975	8	12.6
59	1	390	M/M	0	tail 24	42433	15066	3.4	6.8
60	1	665	M/M	0	Blood 8	37583	14882	6.5	11.9
61	1	472	M/M	0	Blood 8	41757	12699	1.8	4.3
62	1	330	M/M	0	Blood 8	38804	15425	6.1	11.1
63	1	390	M/M	0	Blood 8	33078	14528	10.7	18.4
64	39	63	M/M	0	Blood 10	41971	12232	1.4	3.6
65	38	63	M/M	0	Blood 11	45768	13249	1	2.6
67	pure B6	95	M/M	0	BLOOD 16	44239	15874	3.3	6.3
68	7232	652	I/I	3	tail18	38651	11379	1.9	5.1
69	7235	652	I/I	3	tail18	38632	10968	1.6	4.5
70	6860	712	I/I	3	tail18	34504	11189	4.1	9.7
71	9081	382	I/I	4	tail18	33131	9617	3	8.6	1.83981
72	8529	434	I/I	4	tail18	32107	9351	3.4	9.8	1.22406
73	8530	434	I/I	4	tail18	31852	8594	2.5	8.4	1.24567
74	8531	434	I/I	4	tail18	29730	8152	3.5	11.6	1.60992
75	11510	149	I/I	5	tail18	27781	9130	8.1	19.7
76	11511	149	I/I	5	tail18	26479	7370	6	19	1.20108
77	11949	48	I/I	6	tail18	26942	7873	6.5	18.9	0.905526
78	11628	99	I/I	6	tail18	25498	7584	8.3	23.4	1.05816
79	11979	38	I/I	7	tail18	28654	8535	5.5	15.5	0.92211
80	11982	38	I/I	7	tail18	24785	6944	7.9	24.5	0.903097
81	11983	38	I/I	7	tail18	28731	8561	5.4	15.4	0.69115
82	6863	712	I/I	3	tail19	32520	10929	5.4	12.6
83	9082	382	I/I	4	tail19	32489	11101	5.8	13	1.32269
84	8532	434	I/I	4	tail19	33794	11683	5.4	11.9	1.84339
85	11513	149	I/I	5	tail19	29217	10079	7.9	18	1.19068
86	11514	149	I/I	5	tail19	26080	7995	8.3	22.3	1.37969
87	11516	149	I/I	5	tail19	29432	9833	7.1	16.9	1.40327
88	11977	48	I/I	6	tail19	27291	8586	7.6	19.8	1.84952
89	11629	99	I/I	6	tail19	29488	9355	6.1	15.5	1.80325
90	11978	38	I/I	7	tail19	27189	7883	6.1	18.1	1.20478
91	11980	38	I/I	7	tail19	26424	7228	5.7	18.7	0.99036
92	11981	38	I/I	7	tail19	30009	9601	5.9	14.9	1.10103
94	6860	175	I/I	3	TAIL 1B	28742	14689	17.5	27.6
95	7232	115	I/I	3	TAIL 1B	28836	14752	17.4	27.5
96	6855	174	I/I	4	TAIL 1B	27137	12393	16.4	28.2
98	6863	175	I/I	3	TAIL 1B	27042	12939	17.6	29.3
99	7235	115	I/I	3	TAIL 1B	30778	20011	21.5	29.5
100	7235	776	I/I	3	tail 23	32204	11992	7.6	15.4
101	7232	776	I/I	3	tail 23	35918	11960	4	9.2
102	6860	836	I/I	3	tail 23	33864	12421	6.4	13.2
103	f1	165	MM	0	tail 28	40704	14157	3.5	7.2
104	7210	1013	II	3	tail 28	30024	12025	10.6	20.2
105	9082	737	II	4	tail 28	28981	10701	9.6	20.1
106	11516	504	II	5	tail 28	26152	11377	16.3	29.4
107	11977	403	II	6	tail 28	23064	8710	17.7	36.3
108	13071	215	II	8	tail 28	25948	9238	11.8	26
109	13221	149	II	10	tail 28	23152	10207	21.2	37.9
110	493	80	II	11	tail 28	22557	10596	23.8	40.5
111	f1	165	MM	0	tail 29	43186	13232	1.7	4
112	7208	1013	II	3	tail 29	29047	12063	12.2	22.7
113	9081	737	II	4	tail 29	29623	10817	8.8	18.7
114	9082	737	II	4	tail 29	31266	10437	6	14
115	11510	504	II	5	tail 29	26627	9813	11.8	25
116	11513	504	II	5	tail 29	31544	12011	8.4	16.8
117	11949	403	II	6	tail 29	29245	11196	10.2	20.4
118	11629	454	II	6	tail 29	29191	11144	10.1	20.5
119	13068	215	II	8	tail 29	26860	11065	14.2	26.8
120	13069	215	II	8	tail 29	26226	10191	13.5	27.1
121	12977	239	II	9	tail 29	27880	8414	6.3	17.4
122	667	53	II	10	tail 29	27210	8585	7.7	20
123	419	92	II	10	tail 29	27708	11642	13.8	25.4
124	13220	149	II	10	tail 29	29651	10853	8.9	18.7
125	493	80	II	11	tail 29	34598	17481	13.1	20.2
126	f1	165	MM	0	tail 30	41773	17123	5.9	10.2
127	7210	1013	II	3	tail 30	31417	15697	14.8	23.4
128	11511	504	II	5	tail 30	31105	13683	12	20.9
129	11514	504	II	5	tail 30	30946	15866	15.7	24.5
130	11628	454	II	6	tail 30	30318	15209	15.7	24.9
131	13067	215	II	8	tail 30	30186	18012	20	28.6
132	13070	215	II	8	tail 30	29318	15807	18.3	27.8
133	12978	239	II	9	tail 30	30930	15352	15	23.8
134	668	53	II	10	tail 30	29392	16344	18.9	28.3
135	669	53	II	10	tail 30	28242	15382	19.5	29.6
136	x	153	II	10	tail 30	29196	15659	18.2	27.9
137	x	153	II	10	tail 30	28636	15823	19.4	29.3
138	13222	149	II	10	tail 30	26322	8743	9.8	23.5
139	493	80	II	11	tail 30	29858	19139	21.9	30.3
140	f1	60	MM	0	blood 14	46272	12313	0.6	1.6
141	7208	1014	II	3	blood 14	38219	12467	3.1	7.2
142	9082	738	II	4	blood 14	39470	13961	4	8.2
143	11510	505	II	5	blood 14	28718	9382	7.2	17.6
144	11516	505	II	5	blood 14	32436	12787	8.6	16.5
145	11514	505	II	5	blood 14	29821	10746	8.4	18
146	11949	404	II	6	blood 14	28695	9553	7.6	18.1
147	11628	455	II	6	blood 14	27801	9618	9.2	20.9
148	13069	216	II	8	blood 14	26096	7642	7.3	21.3
149	13071	216	II	8	blood 14	27416	7691	5.3	16.7
150	12978	240	II	9	blood 14	27142	6814	3.7	14.7
151	668	54	II	10	blood 14	27409	7144	4.1	15
152	419	93	II	10	blood 14	25653	6526	5.1	19.3
153	x	154	II	10	blood 14	25671	6828	5.9	20.3
154		216	II	8	blood 14	25749	7509	7.6	22.2
155	f1	60	MM	0	blood 15	48123	17913	3.2	5.8
156	7210	1014	II	3	blood 15	37362	17135	9.6	15.5
157	9081	738	II	4	blood 15	38895	14795	5.3	10.1
158	11511	505	II	5	blood 15	31371	12965	10.3	19
159		505	II	5	blood 15	34866	15171	9.5	16.4
160	11977	404	II	6	blood 15	30927	11732	8.7	17.6
161	11629	455	II	6	blood 15	33283	13495	8.8	16.2
162		216	II	8	blood 15	29207	10342	8.5	18.7
163	667	54	II	10	blood 15	28307	9282	7.6	18.5
164	420	93	II	10	blood 15	30337	11313	8.8	18
165	x	154	II	10	blood 15	28234	10085	9.5	20.7
166	13220	150	II	10	blood 15	29131	9486	6.8	16.8
167	13222	150	II	10	blood 15	27961	9948	9.6	21.2
168	13221	150	II	10	blood 15	28467	8837	6.4	16.9
169			II	10	blood 15	28193	9227	7.6	18.7
